# BAR-CAT: Targeted Recovery of Synthetic Genes via Barcode-Directed CRISPR-dCas9 Enrichment

**DOI:** 10.1101/2025.06.27.658158

**Authors:** Natanya K. Villegas, Mindy H. Tran, Abigail Keller, Calin Plesa

## Abstract

Modern gene-synthesis platforms let us probe protein function and genome biology at unprecedented scale. Yet in large, diverse gene libraries the proportion of error-free constructs decreases with length due to the propagation of oligo synthesis errors. To rescue these rare, error-free molecules we developed BAR-CAT (Barcode-Assisted Retrieval CRISPR-Activated Targeting), an *in-vitro* enrichment method that couples unique PAM-adjacent 20-nt barcodes to each library member and uses multiplexed dCas9-sgRNA complexes to fish out the barcodes corresponding to perfect assemblies. After a single 15-min reaction and optimized wash regime (BAR-CAT v1.0), three low-abundance targets in a 300, 000-member test library were enriched 600-fold, greatly reducing downstream requirements. When applied to 384x and 1, 536x member DropSynth gene libraries, BAR-CAT retrieved up to 122-fold enrichment for 12 targets and revealed practical limits imposed by sgRNA competition and library complexity, which now guide ongoing protocol scaling. By eliminating laborious clone-by-clone validation and working directly on plasmid libraries, BAR-CAT provides a versatile platform for recovering perfect synthetic genes, subsetting large libraries, and ultimately lowering the cost of functional genomics at scale.
