## Supplementary material for "BAR-CAT: Targeted Recovery of Synthetic Genes via Barcode-Directed CRISPR-dCas9 Enrichment": Experimental Data Summary: BARCAT_data.csv

Enrichment Experiment Number	Sample Number	BAR-CAT Version	Plasmid and Gene Library	Number of Genes in Library	Number of Barcodes in Library	Number of 20 nt Barcode Reads in Library	Gini of Barcodes in Library	DNA Library Format (Supercoiled or Linear)	Expected Number of Spacers in sgRNA library	Observed Number of Spacers (Coverage)	Number of Targeted Barcodes	Number of Guanines Before Spacer	DNA Input Amount (ng)	sgRNA Input Amount (ng)	sgRNA Input Concentration (µM)	Amount of dCas9 Added (µL)	dCas9 Concentration (µM)	dCas9 to sgRNA Ratio	dCas9/RNP to DNA Ratio	sgRNA to DNA Ratio	Enrichment Volume (µL)	Enrichment Pre-Incubation for 10 Min at 25 °C (yes/no)	Enrichment Incubaton Time at 37 °C (min)	Magnetic Beads per Enrichment (µL) Before Dilution	Bead Incubation Time (hrs)	Bead Incubation Temperature (°C)	Tubes Used for Washing (mL)	Total Mumber of Washes	Wash Volume per Wash (mL)	Cumulative Wash Volume (mL)	Bead Resuspension or Elution Volume (µL)	dCas9 Denaturation	Enriched DNA Volume (µL) per qPCR	PCR Cycle Number Post-Enrichment	Total reads/sequencing depth?	Gini After Enrichment	Number of Enriched Targeted Barcodes (Coverage?)	Number of Enriched Non-Target Barcodes	Median Log2 Enrichment Score (ignoring dropouts)	Median Fold Enrichment (ignoring dropouts)	Targets Population Fraction Enrichment Score	Population Fraction Enrichment Score for Off-Target Barcodes	Fraction of Population Not in Original Scrape	Total Barcode Dropouts	Target Barcode Dropouts	SRA library_ID	SRA sample_name	SRA filename	FigshareFilename
3	1	v0.1	pEVBC3-RFP	1	306388	14641735	0.5622242	Supercoiled	18	18	18	2G	50	34	0.3	1	1	1.11	39.6	35.64	30	Yes	15	5	0.5	37	5	6	0.05	0.3	60	N/A	10	20	2600327	0.617605	18	344473	2.663247	6.334571359	6.396552	0.9996233	0.1265126	55926	0	Lib_Enrich_A_1	enrichment_A_BC0.1_rfp_SC_18_target	e3s1.fastq.gz	enrichment_A_BC0.1_rfp_SC_18_target.csv
4	1	v0.2	pEVBC3-RFP	1	306388	14641735	0.5622242	Supercoiled	18	18	18	2G	50	34	0.3	1	1	1.11	39.6	35.64	30	Yes	15	5	0.5	37	5	6	0.05	0.3	60	N/A	10	32	585845	0.3743516	17	232596	2.891351	7.419649313	5.795718	0.9996652	0.3032987	153870	1	Lib_Enrich_B_1	enrichment_B_BC0.2_rfp_SC_18_target	e4s1.fastq.gz	enrichment_B_BC0.2_rfp_SC_18_target.csv
4	3	v0.2	pEVBC3-RFP	1	306388	14641735	0.5622242	Supercoiled	18	18	18	2G	50	34	0.3	1	1	1.11	39.6	35.64	30	Yes	15	5	0.5	37	5	9	2	18	60	N/A	10	24	486486	0.3630617	17	204508	3.611984	12.22687656	11.95631	0.9992352	0.3194131	173539	1	Lib_Enrich_B_2	enrichment_B_BC0.2_rfp_SC_18_target_9x2mL_wash	e4s2.fastq.gz	enrichment_B_BC0.2_rfp_SC_18_target_9x2mL_wash.csv
4	4	v0.2	pEVBC3-RFP	1	306388	14641735	0.5622242	Supercoiled	18	18	18	2G	50	34	0.3	1	1	1.11	39.6	35.64	30	Yes	15	5	0.5	37	5	6	5	30	60	N/A	10	40	580355	0.3828277	18	225548	3.74197	13.37966417	9.55342	0.9994029	0.3002748	156496	0	Lib_Enrich_B_3	enrichment_B_BC0.2_rfp_SC_18_target_6x5mL_wash	e4s3.fastq.gz	enrichment_B_BC0.2_rfp_SC_18_target_6x5mL_wash.csv
5	1	v0.2	pEVBC3-RFP	1	306388	14641735	0.5622242	Supercoiled	18	18	18	2G	50	34	0.3	1	1	1.11	39.6	35.64	30	Yes	15	5	0.5	37	5	9	2	18	50	Urea	5	24	1850483	0.5893291	18	277940	4.522521	22.98341066	14.45443	0.9990608	0.1289685	74542	0	Lib_Enrich_C_1	enrichment_C_BC0.2_rfp_SC_18_target_Urea	e5s1.fastq.gz	enrichment_C_BC0.2_rfp_SC_18_target_Urea.csv
5	2	v0.3	pEVBC3-RFP	1	306388	14641735	0.5622242	Supercoiled	18	18	18	2G	50	34	0.3	1	1	1.11	39.6	35.64	30	Yes	15	5	0.5	37	5	9	2	18	50	Proteinase K	5	22	1107256	0.5647805	18	229751	4.290231	19.56537694	22.19002	0.9985208	0.1784989	131254	0	Lib_Enrich_C_2	enrichment_C_BC0.3_rfp_SC_18_target_ProteinaseK	e5s2.fastq.gz	enrichment_C_BC0.3_rfp_SC_18_target_ProteinaseK.csv
5	3	v0.2	pEVBC3-RFP	1	306388	14641735	0.5622242	Supercoiled	18	18	18	2G	50	34	0.3	1	1	1.11	39.6	35.64	30	Yes	15	5	0.5	37	5	9	2	18	50	Boiling	5	24	1448275	0.5698137	18	255005	4.537852	23.2289494	22.07927	0.9985286	0.1464308	95186	0	Lib_Enrich_C_3	enrichment_C_BC0.2_rfp_SC_18_target_Boiling	e5s3.fastq.gz	enrichment_C_BC0.2_rfp_SC_18_target_Boiling.csv
5	4	v0.2	pEVBC3-RFP	1	306388	14641735	0.5622242	Supercoiled	18	18	18	2G	50	34	0.3	1	1	1.11	39.6	35.64	30	Yes	15	5	0.5	37	5	9	2	18	50	N/A	5	22	1675164	0.587238	18	268362	4.28442	19.48672848	22.68932	0.998486	0.1363813	83414	0	Lib_Enrich_C_4	enrichment_C_BC0.2_rfp_SC_18_target	e5s4.fastq.gz	enrichment_C_BC0.2_rfp_SC_18_target.csv
5	5	v0.2	pEVBC3-RFP	1	306388	14641735	0.5622242	Linear	18	18	18	2G	50	34	0.3	1	1	1.11	10.9	9.82	30	Yes	15	5	0.5	37	5	9	2	18	50	N/A	5	24	1549097	0.5888411	18	262143	4.936746	30.62729397	26.39472	0.9982273	0.1474323	106119	0	Lib_Enrich_C_5	enrichment_C_BC0.2_rfp_linear_18_target	e5s5.fastq.gz	enrichment_C_BC0.2_rfp_linear_18_target.csv
11	1	v0.3	pEVBC3-RFP	1	306388	14641735	0.5622242	Supercoiled	3	3	3	2G	50	34	0.3	1	1	1.11	39.6	35.64	30	Yes	15	5	0.5	37	5	9	2	18	20	Proteinase K	2	28	12926634	0.8659721	3	671180	6.131025	70.08457259	135.3895	0.9993942	0.1002525	152457	0	Lib_Enrich_D_1	enrichment_D_BC0.3_rfp_SC_3_target_ProteinaseK_15min_50ng	e11s1.fastq.gz	enrichment_D_BC0.3_rfp_SC_3_target_ProteinaseK_15min_50ng.csv
11	2	v0.3	pEVBC3-RFP	1	306388	14641735	0.5622242	Supercoiled	3	3	3	2G	50	34	0.3	1	1	1.11	39.6	35.64	30	Yes	60	5	0.5	37	5	9	2	18	20	Proteinase K	2	31	12423169	0.9032598	3	696290	5.006891	32.15321289	54.69696	0.999758	0.1161836	228633	0	Lib_Enrich_D_2	enrichment_D_BC0.3_rfp_SC_3_target_ProteinaseK_60min_50ng	e11s2.fastq.gz	enrichment_D_BC0.3_rfp_SC_3_target_ProteinaseK_60min_50ng.csv
11	3	v0.3	pEVBC3-RFP	1	306388	14641735	0.5622242	Supercoiled	3	3	3	2G	50	34	0.3	1	1	1.11	39.6	35.64	30	Yes	480	5	0.5	37	5	9	2	18	20	Proteinase K	2	31	13219686	0.9217099	3	679628	5.693328	51.74429845	75.0463	0.9996662	0.1219437	271126	0	Lib_Enrich_D_3	enrichment_D_BC0.3_rfp_SC_3_target_ProteinaseK_8hr_50ng	e11s3.fastq.gz	enrichment_D_BC0.3_rfp_SC_3_target_ProteinaseK_8hr_50ng.csv
11	4	v1.0	pEVBC3-RFP	1	306388	14641735	0.5622242	Supercoiled	3	3	3	2G	500	34	0.3	1	1	1.11	3.96	3.564	30	Yes	15	5	0.5	37	5	9	2	18	20	Proteinase K	2	25	8129497	0.7776888	3	500855	9.228091	599.6974383	1094.064	0.9950728	0.0943682	133410	0	Lib_Enrich_D_4	enrichment_D_BC1.0_rfp_SC_3_target_ProteinaseK_15min_500ng	e11s4.fastq.gz	enrichment_D_BC1.0_rfp_SC_3_target_ProteinaseK_15min_500ng.csv
11	5	v0.3	pEVBC3-RFP	1	306388	14641735	0.5622242	Supercoiled	3	3	3	2G	500	34	0.3	1	1	1.11	3.96	3.564	30	Yes	60	5	0.5	37	5	9	2	18	20	Proteinase K	2	28	13055935	0.8655673	3	665057	7.679848	205.0522836	353.9402	0.9984091	0.09904407	141463	0	Lib_Enrich_D_5	enrichment_D_BC0.3_rfp_SC_3_target_ProteinaseK_60min_500ng	e11s5.fastq.gz	enrichment_D_BC0.3_rfp_SC_3_target_ProteinaseK_60min_500ng.csv
11	6	v0.3	pEVBC3-RFP	1	306388	14641735	0.5622242	Supercoiled	3	3	3	2G	500	34	0.3	1	1	1.11	3.96	3.564	30	Yes	480	5	0.5	37	5	9	2	18	20	Proteinase K	2	22	10555461	0.7934814	3	668971	7.351297	163.2904944	303.8853	0.9986347	0.09835165	57661	0	Lib_Enrich_D_6	enrichment_D_BC0.3_rfp_SC_3_target_ProteinaseK_8hr_500ng	e11s6.fastq.gz	enrichment_D_BC0.3_rfp_SC_3_target_ProteinaseK_8hr_500ng.csv
12	1	v1.0	pEVBC3-RFP	1	306388	14641735	0.5622242	Supercoiled	3	3	3	2G	500	34	0.3	1	1	1.11	3.96	3.564	30	Yes	15	5	0.5	37	5	9	2	18	20	Proteinase K	2	30	1034018	0.8695442	3	910347	9.122979	557.5583559	977.1476	0.9955998	0.1154593	126174	0	Lib_Enrich_E_1	enrichment_E_BC1.0_rfp_SC_3_target_ProteinaseK_15min_500ng	e12s1.fastq.gz	enrichment_E_BC1.0_rfp_SC_3_target_ProteinaseK_15min_500ng.csv
12	2	v1.0	pEVBC8-DHFR	1536	93418	846480	0.5934728	Supercoiled	1384	1296	684	1G	500	34	0.3	1	1	1.11	3.96	3.564	30	Yes	15	5	0.5	37	5	9	2	18	20	Proteinase K	2	30	859878	0.8451184	520	113000	-0.1150299	0.923363174	1.241536	0.9970134	0.8093515	67649	548	Lib_Enrich_E_2	enrichment_E_BC1.0_dhfr_S2_SC_1384_target_ProteinaseK_15min_500ng	e12s2.fastq.gz	enrichment_E_BC1.0_dhfr_S2_SC_1384_target_ProteinaseK_15min_500ng.csv
12	4	v1.0	pEVBC8-DHFR-S4	384	5300938	9590686	0.3622819	Supercoiled	389	377	149	1G	500	34	0.3	1	1	1.11	3.96	3.564	30	Yes	15	5	0.5	37	5	9	2	18	20	Proteinase K	2	30	823533	0.7215316	87	822427	3.839888	14.31928945	5.032137	0.9996985	0.6539213	5199661	298	Lib_Enrich_E_3	enrichment_E_BC1.0_dhfr_S4_SC_389_target_ProteinaseK_15min_500ng_rep1	e12s3.fastq.gz	enrichment_E_BC1.0_dhfr_S4_SC_389_target_ProteinaseK_15min_500ng_rep1.csv
12	5	v1.0	pEVBC8-DHFR-S4	384	5300938	9590686	0.3622819	Supercoiled	389	377	149	1G	500	34	0.3	1	1	1.11	3.96	3.564	30	Yes	15	5	0.5	37	5	9	2	18	20	Proteinase K	2	30	554347	0.6267206	83	553678	3.589234	12.03558198	5.051327	0.999697	0.6142154	5208631	300	Lib_Enrich_E_4	enrichment_E_BC1.0_dhfr_S4_SC_389_target_ProteinaseK_15min_500ng_rep2	e12s4.fastq.gz	enrichment_E_BC1.0_dhfr_S4_SC_389_target_ProteinaseK_15min_500ng_rep2.csv
14	1	v1.0	pEVBC3-RFP	1	306388	14641735	0.5622242	Supercoiled	3	3	3	2G	500	34	0.3	1	1	1.11	3.96	3.564	30	Yes	15	5	0.5	37	5	9	2	18	20	Proteinase K	2	28	16021488	0.9079824	3	884099	3.699801	12.99424584	22.27931	0.9999041	0.1168995	161218	0	Lib_Enrich_F_1	enrichment_F_BC1.0_rfp_SC_1_target_ProteinaseK_15min_500ng	e14s1.fastq.gz	enrichment_F_BC1.0_rfp_SC_1_target_ProteinaseK_15min_500ng.csv
14	2	v1.0	pEVBC8-DHFR-S4	389	5300938	9590686	0.3622819	Supercoiled	12	12	12	1G	500	34	0.3	1	1	1.11	3.96	3.564	30	Yes	15	5	0.5	37	5	9	2	18	20	Proteinase K	2	26	5590656	0.3854359	7	2249888	4.577806	23.88124259	16.15496	0.9999691	0.6576808	4504590	5	Lib_Enrich_F_2	enrichment_F_BC1.0_dhfr_S4_SC_12_target_ProteinaseK_15min_500ng	e14s2.fastq.gz	enrichment_F_BC1.0_dhfr_S4_SC_12_target_ProteinaseK_15min_500ng.csv
14	3	v1.0	pEVBC8-DHFR-S4	389	5300938	9590686	0.3622819	Supercoiled	12	12	12	1G	500	102	0.3	1	1	0.37	3.96	10.692	30	Yes	15	5	0.5	37	5	9	2	18	20	Proteinase K	2	27	4891637	0.4366077	8	1376508	3.852969	14.44971367	9.131415	0.9999834	0.6442857	4862895	4	Lib_Enrich_F_3	enrichment_F_BC1.0_dhfr_S4_SC_12_target_ProteinaseK_15min_500ng_3XsgRNA	e14s3.fastq.gz	enrichment_F_BC1.0_dhfr_S4_SC_12_target_ProteinaseK_15min_500ng_3XsgRNA.csv
14	4	v1.0	pEVBC8-DHFR-S4	389	5300938	9590686	0.3622819	Supercoiled	12	12	12	1G	1100	34	0.3	3	1	3.33	5.4	1.62	30	Yes	15	5	0.5	37	5	9	2	18	20	Proteinase K	2	27	6039865	0.4083036	9	2087036	4.022701	16.25375333	13.81569	0.9999739	0.6443581	4590188	3	Lib_Enrich_F_4	enrichment_F_BC1.0_dhfr_S4_SC_12_target_ProteinaseK_15min_1100ng_DNA_3XdCas9	e14s4.fastq.gz	enrichment_F_BC1.0_dhfr_S4_SC_12_target_ProteinaseK_15min_1100ng_DNA_3XdCas9.csv
14	5	v1.0	pEVBC8-DHFR-S4	389	5300938	9590686	0.3622819	Supercoiled	12	12	12	1G	1100	102	0.3	1	1	0.37	1.8	4.86	30	Yes	15	5	0.5	37	5	9	2	18	20	Proteinase K	2	31	5477529	0.6430009	5	704044	3.104798	8.602750519	4.122152	0.9999936	0.6685124	5167784	7	Lib_Enrich_F_5	enrichment_F_BC1.0_dhfr_S4_SC_12_target_ProteinaseK_15min_1100ng_DNA_3XsgRNA	e14s5.fastq.gz	enrichment_F_BC1.0_dhfr_S4_SC_12_target_ProteinaseK_15min_1100ng_DNA_3XsgRNA.csv
14	6	v1.0	pEVBC8-DHFR-S4	389	5300938	9590686	0.3622819	Supercoiled	12	12	12	1G	2500	68	0.3	3	1	1.67	2.376	1.4256	60	Yes	15	5	0.5	37	5	9	2	18	20	Proteinase K	2	26	5623803	0.3873836	7	2162397	4.28917	19.55099328	13.26675	0.999975	0.6548716	4553102	5	Lib_Enrich_F_6	enrichment_F_BC1.0_dhfr_S4_SC_12_target_ProteinaseK_15min_2500ng_DNA_3XdCas9_2XsgRNA	e14s6.fastq.gz	enrichment_F_BC1.0_dhfr_S4_SC_12_target_ProteinaseK_15min_2500ng_DNA_3XdCas9_2XsgRNA.csv
14	7	v1.0	pEVBC8-DHFR-S4	389	5300938	9590686	0.3622819	Supercoiled	12	12	12	4G	500	34	0.3	1	1	0.37	3.96	10.692	30	Yes	15	5	0.5	37	5	9	2	18	20	Proteinase K	2	31	3329357	0.8110632	4	272587	6.264402	76.87283662	28.74916	0.9999435	0.661316	5273132	8	Lib_Enrich_F_7	enrichment_F_BC1.0_dhfr_S4_SC_12_target_ProteinaseK_15min_500ng_5primeGGGG	e14s7.fastq.gz	enrichment_F_BC1.0_dhfr_S4_SC_12_target_ProteinaseK_15min_500ng_5primeGGGG.csv
15	1	v1.0	pEVBC3-RFP	1	306388	14641735	0.5622242	Supercoiled	3	3	3	1G	500	34	0.3	1	1	1.11	3.96	3.564	30	Yes	15	5	0.5	37	5	9	2	18	20	Proteinase K	2	26	5163189	0.7712371	3	529345	4.019452	16.21719049	31.40856	0.9998629	0.1350059	69009	0	Lib_Enrich_G_1	enrichment_G_BC1.0_rfp_SC_3_target_ProteinaseK_15min_500ng	e15s1.fastq.gz	enrichment_G_BC1.0_rfp_SC_3_target_ProteinaseK_15min_500ng.csv
15	2	v1.0	pEVBC8-DHFR-S4	389	5300938	9590686	0.3622819	Supercoiled	1	1	1	2G	500	34	0.3	1	1	1.11	3.96	3.564	30	Yes	15	5	0.5	37	5	9	2	18	20	Proteinase K	2	28	4387713	0.6499585	1	620626	8.447222	349.0335722	349.0336	0.9999114	0.7665367	5239392	0	Lib_Enrich_G_2	enrichment_G_BC1.0_dhfr_S4_SC_1_target_ProteinaseK_15min_500ng	e15s2.fastq.gz	enrichment_G_BC1.0_dhfr_S4_SC_1_target_ProteinaseK_15min_500ng.csv
15	3	v1.0	pEVBC8-DHFR-S4	389	5300938	9590686	0.3622819	Supercoiled	12	12	12	1G	500	34	0.3	1	1	1.11	3.96	3.564	30	Yes	15	5	0.5	37	5	9	2	18	20	Proteinase K	2	27	6172873	0.6474169	11	849499	6.932381	122.1390738	54.26031	0.9997453	0.6199651	5170344	1	Lib_Enrich_G_3	enrichment_G_BC1.0_dhfr_S4_SC_12_target_ProteinaseK_15min_500ng	e15s3.fastq.gz	enrichment_G_BC1.0_dhfr_S4_SC_12_target_ProteinaseK_15min_500ng.csv
16	1	v1.0	pEVBC8-DHFR-S4	389	5300938	9590686	0.3622819	Supercoiled	1	1	1	1G	500	34	0.3	1	1	1.11	3.96	3.564	30	Yes	15	5	0.5	37	5	9	2	18	20	Proteinase K	2	34	1878749	0.9010925	1	132269	6.844948	114.9568002	114.9568	0.999971	0.6392105	5279941	0	Lib_Enrich_H_1	enrichment_H_BC1.0_dhfr_S4_SC_1_target_ProteinaseK_15min_500ng	e16s1.fastq.gz	enrichment_H_BC1.0_dhfr_S4_SC_1_target_ProteinaseK_15min_500ng.csv
16	2	v1.0	pEVBC8-DHFR-S4	389	5300938	9590686	0.3622819	Supercoiled	12	12	12	1G	500	34	0.3	1	1	1.11	3.96	3.564	30	Yes	15	5	0.5	37	5	9	2	18	20	Proteinase K	2	22	4064564	0.3671781	8	1650499	3.535223	11.5933291	16.30312	0.9999688	0.6264556	4695157	3	Lib_Enrich_H_2	enrichment_H_BC1.0_dhfr_S4_SC_12_target_ProteinaseK_15min_500ng	e16s2.fastq.gz	enrichment_H_BC1.0_dhfr_S4_SC_12_target_ProteinaseK_15min_500ng.csv
16	3	v1.0	pEVBC8-DHFR-S4	389	5300938	9590686	0.3622819	Supercoiled	12	12	12	4G	500	34	0.3	1	1	1.11	3.96	3.564	30	Yes	15	5	0.5	37	5	9	2	18	20	Proteinase K	2	24	3575776	0.459913	9	931997	4.835544	28.55247693	26.21887	0.9999486	0.6184118	4994684	3	Lib_Enrich_H_3	enrichment_H_BC1.0_dhfr_S4_SC_12_target_ProteinaseK_15min_500ng_5primeGGGG	e16s3.fastq.gz	enrichment_H_BC1.0_dhfr_S4_SC_12_target_ProteinaseK_15min_500ng_5primeGGGG.csv
16	4	v1.0	pEVBC8-DHFR-S4	389	5300938	9590686	0.3622819	Supercoiled	60	60	60	4G	500	34	0.3	1	1	1.11	3.96	3.564	30	Yes	15	5	0.5	37	5	9	2	18	20	Proteinase K	2	32	2490050	0.8218153	5	192175	5.827111	56.77213137	3.742044	0.999969	0.631801	5275053	55	Lib_Enrich_H_4	enrichment_H_BC1.0_dhfr_S4_SC_60_target_ProteinaseK_15min_500ng_5primeGGGG	e16s4.fastq.gz	enrichment_H_BC1.0_dhfr_S4_SC_60_target_ProteinaseK_15min_500ng_5primeGGGG.csv
16	5	v1.0	pEVBC8-DHFR-S4	389	5300938	9590686	0.3622819	Supercoiled	389	389	389	4G	500	34	0.3	1	1	1.11	3.96	3.564	30	Yes	15	5	0.5	37	5	9	2	18	20	Proteinase K	2	30	2649121	0.8273476	8	202133	1.567847	2.964619601	0.6990369	1.000022	0.6320047	5274557	380	Lib_Enrich_H_5	enrichment_H_BC1.0_dhfr_S4_SC_389_target_ProteinaseK_15min_500ng_5primeGGGG	e16s5.fastq.gz	enrichment_H_BC1.0_dhfr_S4_SC_389_target_ProteinaseK_15min_500ng_5primeGGGG.csv
